# *Caenorhabditis elegans* form sexually dimorphic and dynamic germ granules throughout meiotic prophase I progression

**DOI:** 10.64898/2026.04.27.721164

**Authors:** Acadia L. DiNardo, Diana E. Libuda

## Abstract

In sexually reproducing organisms, germ cells faithfully transmit both the genome and epigenetic information across generations through the formation of haploid gametes, such as eggs and sperm. Small RNA pathways tune gene expression in a sex-specific manner during germ cell development to facilitate both proper germ cell formation and transgenerational inheritance of epigenetic information. In *Caenorhabditis elegans*, components of small RNA pathways localize to germ granules, liquid-like membraneless organelles within the cytoplasm of developing germ cells. During oogenesis, germ granules form hierarchal sub-compartments that may be required for proper germ cell development and epigenetic inheritance. However, germ granule structure during spermatogenesis remains largely undescribed. Here we determine that the germ granule structural components PGL-1 and ZNFX-1 display sexually dimorphic foci morphology and size during meiotic prophase I progression. Further, we quantitate the sexually dimorphic sub-compartmentalization of these two proteins within the germ granule, determining that while PGL-1 and ZNFX-1 do associate during germ cell development, the extent of overlap varies between sexes and throughout meiotic progression. Additionally, we identify WAGO-4, a Argonaute protein central to gene regulation by small RNA pathways, as a sexually dimorphic component of the germ granule during germ cell development. Together, our studies reveal that the overall structure of the germ granule, as well as an Argonaute protein housed inside, are sexually dimorphic, which may underpin sex-specific regulation by small RNA pathways during germ cell development.

**Author Summary:** Small RNA pathways are critical for the regulation and passage of genomic and epigenetic information to the next generation. Components of these pathways are housed in germ granules during egg and sperm development. Previous work examining germ granule structure in *Caenorhabditis elegans* focused on oocytes and the late stages of meiosis I. Here, we comprehensively characterize the localization of two structural and one functional component of the germ granule throughout meiotic progression of both developing egg and sperm cells. We identify that both biophysical properties and germ granule configurations are dependent upon meiotic stage and sex.
