## Supplemental Tables for "*Caenorhabditis elegans* form sexually dimorphic and dynamic germ granules throughout meiotic prophase I progression"

### Sheet: Table S1
Table S1: Average foci per nucleus raw reads and stats
Protein	Stage	Sex	Total Nuclei #	Total foci #	Mean	SEM	Stdev	Mann whitney U	P
ZNFX-1	pm	herm	759	6386	8.44	0.72	3.27	26	0.18
ZNFX-1	tz	herm	1038	8140	7.7	0.73	3.04	27	0.13
ZNFX-1	ep	herm	571	6885	12.34	1.16	4.35	8	0.002
ZNFX-1	mp	herm	804	10425	13.57	0.81	2.3	24	0.079
ZNFX-1	lp	herm	483	7432	15.66	1.14	3.3	0	0.0002
PGL-1	pm	herm	759	7558	10.12	1.16	2.05	34	0.44
PGL-1	tz	herm	1038	9725	9.02	1.01	2.18	26	0.108
PGL-1	ep	herm	571	6561	12.02	1.45	3.47	28	0.14
PGL-1	mp	herm	804	11015	13.78	0.77	2.43	36	0.36
PGL-1	lp	herm	483	7305	15.56	1.1	3.43	19	0.032
WAGO-4	pm	herm	809	7084	9.24	1.23	3.47	28	0.235
WAGO-4	tz	herm	1193	11044	9.3	0.95	2.84	31	0.213
WAGO-4	ep	herm	540	6735	12.89	1.8	5.4	25	0.092
WAGO-4	mp	herm	778	7964	11.91	1.45	4.35	30	0.189
WAGO-4	lp	herm	445	6784	15.66	1.48	4.43	13	0.0086
ZNFX-1	pm	male	1047	7614	7.48	0.73	2.18
ZNFX-1	tz	male	871	5563	6.57	0.59	1.76
ZNFX-1	ep	male	370	2658	7.52	0.71	2.13
ZNFX-1	mp	male	363	3457	10.68	1.51	4.52
ZNFX-1	lp	male	329	2647	8.27	0.41	1.24
PGL-1	pm	male	1047	9949	9.58	0.98	2.94
PGL-1	tz	male	871	6254	7.36	0.57	1.72
PGL-1	ep	male	370	3240	9.56	1.44	4.31
PGL-1	mp	male	363	4593	13.92	2.29	6.86
PGL-1	lp	male	329	3789	12.29	1.74	5.23
WAGO-4	pm	male	930	7251	7.81	0.74	2.23
WAGO-4	tz	male	783	5917	7.73	0.88	2.63
WAGO-4	ep	male	286	2704	9.79	1.16	3.48
WAGO-4	mp	male	347	3073	9.9	1.77	5.3
WAGO-4	lp	male	285	3072	10.98	1.64	4.62

### Sheet: Table S2
Table S2: Average foci volume and sphericity during egg and sperm development
Protein of Intrest	Metric	Sex	Stage	Mean	SEM	Stdev	Herm Volume- Male Volume	Change in Volume	Percent Change
PGL-1	Volume	herm	PM	0.157		0.186	0.008
PGL-1	Volume	herm	PM1	0.16		0.186	0.005
PGL-1	Volume	herm	PM2	0.154		0.186	0.015
PGL-1	Volume	herm	TZ	0.179		0.239	0.011	0.022	0.140127
PGL-1	Volume	herm	TZ1	0.177		0.234	0.03
PGL-1	Volume	herm	TZ2	0.182		0.244	-0.013
PGL-1	Volume	herm	EP	0.196		0.264	-0.009
PGL-1	Volume	herm	EP1	0.194		0.251	-0.016	0.015	0.0837989
PGL-1	Volume	herm	EP2	0.199		0.276	-0.002	0.005	0.0257732
PGL-1	Volume	herm	MP	0.196		0.281	0.012
PGL-1	Volume	herm	MP1	0.206		0.305	0.034	0.007	0.0351759
PGL-1	Volume	herm	MP2	0.186		0.256	-0.011	-0.02	-0.0970874
PGL-1	Volume	herm	LP	0.206		0.27	0.009
PGL-1	Volume	herm	LP1	0.189		0.246	0.004	0.003	0.016129
PGL-1	Volume	herm	LP2	0.228		0.297	0.018	0.039	0.206349
PGL-1	Volume	male	PM	0.149		0.182
PGL-1	Volume	male	PM1	0.155		0.193
PGL-1	Volume	male	PM2	0.139		0.164
PGL-1	Volume	male	TZ	0.168		0.216		0.019	0.127517
PGL-1	Volume	male	TZ1	0.147		0.172
PGL-1	Volume	male	TZ2	0.195		0.261
PGL-1	Volume	male	EP	0.205		0.291
PGL-1	Volume	male	EP1	0.21		0.301		0.042	0.25
PGL-1	Volume	male	EP2	0.201		0.282		-0.009	-0.0428571
PGL-1	Volume	male	MP	0.184		0.208
PGL-1	Volume	male	MP1	0.172		0.187		-0.029	-0.144279
PGL-1	Volume	male	MP2	0.197		0.228		0.025	0.145349
PGL-1	Volume	male	LP	0.197		0.255
PGL-1	Volume	male	LP1	0.185		0.224		-0.012	-0.0609137
PGL-1	Volume	male	LP2	0.21		0.282		0.025	0.135135
PGL-1	Sphericity	herm	PM	0.77		0.099	-0.024
PGL-1	Sphericity	herm	PM1	0.772		0.099	-0.018
PGL-1	Sphericity	herm	PM2	0.767		0.098	-0.033
PGL-1	Sphericity	herm	TZ	0.756		0.101	-0.031	-0.014	-0.0181818
PGL-1	Sphericity	herm	TZ1	0.759		0.1	-0.036
PGL-1	Sphericity	herm	TZ2	0.754		0.103	-0.023
PGL-1	Sphericity	herm	EP	0.751		0.108	-0.025
PGL-1	Sphericity	herm	EP1	0.752		0.105	-0.028	-0.004	-0.00529101
PGL-1	Sphericity	herm	EP2	0.75		0.11	-0.023	-0.002	-0.00265957
PGL-1	Sphericity	herm	MP	0.756		0.108	-0.019
PGL-1	Sphericity	herm	MP1	0.754		0.109	-0.022	0.004	0.00533333
PGL-1	Sphericity	herm	MP2	0.758		0.107	-0.016	0.004	0.00530504
PGL-1	Sphericity	herm	LP	0.75		0.105	-0.023
PGL-1	Sphericity	herm	LP1	0.757		0.104	-0.017	-0.001	-0.00131926
PGL-1	Sphericity	herm	LP2	0.742		0.107	-0.03	-0.015	-0.0198151
PGL-1	Sphericity	male	PM	0.794		0.096
PGL-1	Sphericity	male	PM1	0.79		0.097
PGL-1	Sphericity	male	PM2	0.8		0.093
PGL-1	Sphericity	male	TZ	0.787		0.092		-0.007	-0.00881612
PGL-1	Sphericity	male	TZ1	0.795		0.087
PGL-1	Sphericity	male	TZ2	0.777		0.098
PGL-1	Sphericity	male	EP	0.776		0.101
PGL-1	Sphericity	male	EP1	0.78		0.102		-0.007	-0.00889454
PGL-1	Sphericity	male	EP2	0.773		0.1		-0.007	-0.00897436
PGL-1	Sphericity	male	MP	0.775		0.093
PGL-1	Sphericity	male	MP1	0.776		0.092		0.003	0.00388098
PGL-1	Sphericity	male	MP2	0.774		0.094		-0.002	-0.00257732
PGL-1	Sphericity	male	LP	0.773		0.096
PGL-1	Sphericity	male	LP1	0.774		0.098		0	0
PGL-1	Sphericity	male	LP2	0.772		0.095		-0.002	-0.00258398
ZNFX-1	Volume	herm	PM	0.112		0.116	-0.008
ZNFX-1	Volume	herm	PM1	0.117		0.125	0.001
ZNFX-1	Volume	herm	PM2	0.108		0.108	-0.018
ZNFX-1	Volume	herm	TZ	0.13		0.119	-0.018	0.018	0.160714
ZNFX-1	Volume	herm	TZ1	0.123		0.114	-0.01
ZNFX-1	Volume	herm	TZ2	0.136		0.124	-0.029
ZNFX-1	Volume	herm	EP	0.148		0.133	-0.031
ZNFX-1	Volume	herm	EP1	0.141		0.126	-0.034	0.011	0.0846154
ZNFX-1	Volume	herm	EP2	0.155		0.139	-0.027	0.014	0.0992908
ZNFX-1	Volume	herm	MP	0.171		0.165	-0.028
ZNFX-1	Volume	herm	MP1	0.167		0.154	-0.025	0.012	0.0774194
ZNFX-1	Volume	herm	MP2	0.175		0.175	-0.031	0.008	0.0479042
ZNFX-1	Volume	herm	LP	0.227		0.239	0.005
ZNFX-1	Volume	herm	LP1	0.208		0.212	0.014	0.033	0.188571
ZNFX-1	Volume	herm	LP2	0.252		0.269	0.005	0.044	0.211538
ZNFX-1	Volume	male	PM	0.12		0.131
ZNFX-1	Volume	male	PM1	0.116		0.12
ZNFX-1	Volume	male	PM2	0.126		0.144
ZNFX-1	Volume	male	TZ	0.148		0.139		0.028	0.233333
ZNFX-1	Volume	male	TZ1	0.133		0.116
ZNFX-1	Volume	male	TZ2	0.165		0.159
ZNFX-1	Volume	male	EP	0.179		0.165
ZNFX-1	Volume	male	EP1	0.175		0.158		0.027	0.182432
ZNFX-1	Volume	male	EP2	0.182		0.172		0.007	0.04
ZNFX-1	Volume	male	MP	0.199		0.195
ZNFX-1	Volume	male	MP1	0.192		0.188		0.01	0.0549451
ZNFX-1	Volume	male	MP2	0.206		0.202		0.014	0.0729167
ZNFX-1	Volume	male	LP	0.222		0.225
ZNFX-1	Volume	male	LP1	0.194		0.19		-0.012	-0.0582524
ZNFX-1	Volume	male	LP2	0.247		0.249		0.053	0.273196
ZNFX-1	Sphericity	herm	PM	0.8		0.081	-0.006
ZNFX-1	Sphericity	herm	PM1	0.797		0.082	-0.011
ZNFX-1	Sphericity	herm	PM2	0.802		0.081	0
ZNFX-1	Sphericity	herm	TZ	0.782		0.088	-0.014	-0.018	-0.0225
ZNFX-1	Sphericity	herm	TZ1	0.786		0.087	-0.013
ZNFX-1	Sphericity	herm	TZ2	0.779		0.089	-0.014
ZNFX-1	Sphericity	herm	EP	0.787		0.089	-0.013
ZNFX-1	Sphericity	herm	EP1	0.787		0.088	-0.01	0.005	0.00639386
ZNFX-1	Sphericity	herm	EP2	0.787		0.089	-0.015	0	0
ZNFX-1	Sphericity	herm	MP	0.791		0.093	-0.01
ZNFX-1	Sphericity	herm	MP1	0.789		0.092	-0.013	0.002	0.0025413
ZNFX-1	Sphericity	herm	MP2	0.792		0.093	-0.007	0.003	0.00380228
ZNFX-1	Sphericity	herm	LP	0.77		0.097	-0.037
ZNFX-1	Sphericity	herm	LP1	0.778		0.096	-0.028	-0.014	-0.0176768
ZNFX-1	Sphericity	herm	LP2	0.758		0.098	-0.05	-0.02	-0.0257069
ZNFX-1	Sphericity	male	PM	0.806		0.083
ZNFX-1	Sphericity	male	PM1	0.808		0.08
ZNFX-1	Sphericity	male	PM2	0.802		0.086
ZNFX-1	Sphericity	male	TZ	0.796		0.079		-0.01	-0.0124069
ZNFX-1	Sphericity	male	TZ1	0.799		0.079
ZNFX-1	Sphericity	male	TZ2	0.793		0.08
ZNFX-1	Sphericity	male	EP	0.8		0.083
ZNFX-1	Sphericity	male	EP1	0.797		0.085		0.001	0.00125628
ZNFX-1	Sphericity	male	EP2	0.802		0.081		0.005	0.00627353
ZNFX-1	Sphericity	male	MP	0.801		0.081
ZNFX-1	Sphericity	male	MP1	0.802		0.082		0	0
ZNFX-1	Sphericity	male	MP2	0.799		0.081		-0.003	-0.00374065
ZNFX-1	Sphericity	male	LP	0.807		0.086
ZNFX-1	Sphericity	male	LP1	0.806		0.082		0.007	0.00876095
ZNFX-1	Sphericity	male	LP2	0.808		0.089		0.002	0.00248139
WAGO-4	Volume	herm	PM	0.12	0.1	0.118	-0.001
WAGO-4	Volume	herm	PM1	0.121	0.2	0.124	0.002
WAGO-4	Volume	herm	PM2	0.12	0.2	0.114	-0.003
WAGO-4	Volume	herm	TZ	0.139	0.1	0.145	-0.009	0.019	0.158333
WAGO-4	Volume	herm	TZ1	0.128	0.2	0.128	0.001
WAGO-4	Volume	herm	TZ2	0.149	0.2	0.159	-0.02
WAGO-4	Volume	herm	EP	0.183	0.3	0.222	0.019
WAGO-4	Volume	herm	EP1	0.182	0.3	0.205	0.021	0.043	0.309353
WAGO-4	Volume	herm	EP2	0.183	0.4	0.239	0.016	0.001	0.00549451
WAGO-4	Volume	herm	MP	0.187	0.3	0.223	0
WAGO-4	Volume	herm	MP1	0.18	0.4	0.234	0.017	-0.003	-0.0163934
WAGO-4	Volume	herm	MP2	0.193	0.4	0.213	-0.019	0.013	0.0722222
WAGO-4	Volume	herm	LP	0.204	0.3	0.235	-0.057
WAGO-4	Volume	herm	LP1	0.199	0.4	0.225	-0.053	0.006	0.0310881
WAGO-4	Volume	herm	LP2	0.21	0.4	0.246	-0.058	0.011	0.0552764
WAGO-4	Volume	male	PM	0.121	0.2	0.123
WAGO-4	Volume	male	PM1	0.119	0.2	0.122
WAGO-4	Volume	male	PM2	0.123	0.2	0.125
WAGO-4	Volume	male	TZ	0.148	0.2	0.16		0.027	0.22314
WAGO-4	Volume	male	TZ1	0.127	0.2	0.137
WAGO-4	Volume	male	TZ2	0.169	0.3	0.177
WAGO-4	Volume	male	EP	0.164	0.3	0.169
WAGO-4	Volume	male	EP1	0.161	0.4	0.16		0.013	0.0878378
WAGO-4	Volume	male	EP2	0.167	0.5	0.178		0.006	0.0372671
WAGO-4	Volume	male	MP	0.187	0.4	0.187
WAGO-4	Volume	male	MP1	0.163	0.4	0.161		-0.004	-0.0239521
WAGO-4	Volume	male	MP2	0.212	0.6	0.207		0.049	0.300613
WAGO-4	Volume	male	LP	0.261	0.6	0.318
WAGO-4	Volume	male	LP1	0.252	0.7	0.282		0.04	0.188679
WAGO-4	Volume	male	LP2	0.268	0.8	0.342		0.016	0.0634921
WAGO-4	Sphericity	herm	PM	0.723	0.1	0.088	-0.03
WAGO-4	Sphericity	herm	PM1	0.721	0.1	0.086	-0.033
WAGO-4	Sphericity	herm	PM2	0.723	0.1	0.09	-0.029
WAGO-4	Sphericity	herm	TZ	0.721	0.1	0.982	-0.021	-0.002	-0.00276625
WAGO-4	Sphericity	herm	TZ1	0.718	0.1	0.084	-0.027
WAGO-4	Sphericity	herm	TZ2	0.723	0.1	0.081	-0.016
WAGO-4	Sphericity	herm	EP	0.716	0.1	0.092	-0.036
WAGO-4	Sphericity	herm	EP1	0.714	0.2	0.091	-0.035	-0.007	-0.00970874
WAGO-4	Sphericity	herm	EP2	0.718	0.2	0.092	-0.038	0.004	0.00560224
WAGO-4	Sphericity	herm	MP	0.722	0.1	0.091	-0.026
WAGO-4	Sphericity	herm	MP1	0.723	0.2	0.092	-0.028	0.005	0.00696379
WAGO-4	Sphericity	herm	MP2	0.721	0.2	0.091	-0.023	-0.002	-0.00276625
WAGO-4	Sphericity	herm	LP	0.71	0.1	0.097	-0.028
WAGO-4	Sphericity	herm	LP1	0.714	0.2	0.095	-0.021	-0.007	-0.00970874
WAGO-4	Sphericity	herm	LP2	0.706	0.2	0.099	-0.034	-0.008	-0.0112045
WAGO-4	Sphericity	male	PM	0.753	0.1	0.076
WAGO-4	Sphericity	male	PM1	0.754	0.1	0.075
WAGO-4	Sphericity	male	PM2	0.752	0.2	0.077
WAGO-4	Sphericity	male	TZ	0.742	0.1	0.077		-0.011	-0.0146082
WAGO-4	Sphericity	male	TZ1	0.745	0.1	0.075
WAGO-4	Sphericity	male	TZ2	0.739	0.1	0.078
WAGO-4	Sphericity	male	EP	0.752	0.1	0.076
WAGO-4	Sphericity	male	EP1	0.749	0.2	0.078		0.007	0.00943396
WAGO-4	Sphericity	male	EP2	0.756	0.2	0.074		0.007	0.00934579
WAGO-4	Sphericity	male	MP	0.748	0.1	0.075
WAGO-4	Sphericity	male	MP1	0.751	0.2	0.074		-0.005	-0.00661376
WAGO-4	Sphericity	male	MP2	0.744	0.2	0.075		-0.007	-0.00932091
WAGO-4	Sphericity	male	LP	0.738	0.1	0.083
WAGO-4	Sphericity	male	LP1	0.735	0.2	0.085		-0.009	-0.0120968
WAGO-4	Sphericity	male	LP2	0.74	0.2	0.081		0.005	0.00680272

### Sheet: Table S3
Table S3 Stats on sex specific differences on foci volume and sphericity
Protein of Intrest	Metric	Sex	Stage	Mann Whitney Stat	P Value
PGL-1	Volume	both	PM	3.30728e+07	0.00058
PGL-1	Volume	both	PM1	9.758e+06	0.00434
PGL-1	Volume	both	PM2	6.60928e+06	0.00178
PGL-1	Volume	both	TZ	27556033	0.242
PGL-1	Volume	both	TZ1	7.76987e+06	0.396
PGL-1	Volume	both	TZ2	6016277	0.398
PGL-1	Volume	both	EP	18564991	0.3
PGL-1	Volume	both	EP1	4532554	0.0636
PGL-1	Volume	both	EP2	4.6352e+06	0.211
PGL-1	Volume	both	MP	18245090	0.0467
PGL-1	Volume	both	MP1	4506706	0.0054
PGL-1	Volume	both	MP2	4.85216e+06	0.425
PGL-1	Volume	both	LP	1.7145e+07	4.67e-09
PGL-1	Volume	both	LP1	4848277	0.00324
PGL-1	Volume	both	LP2	3.68421e+06	1.63e-09
PGL-1	Sphericity	both	PM	2.87032e+07	5.01e-69
PGL-1	Sphericity	both	PM1	8890298	1.94e-22
PGL-1	Sphericity	both	PM2	5.44584e+06	2.99e-54
PGL-1	Sphericity	both	TZ	2.27307e+07	9.28e-80
PGL-1	Sphericity	both	TZ1	6124764	6.32e-61
PGL-1	Sphericity	both	TZ2	5236469	3.47e-21
PGL-1	Sphericity	both	EP	1.60719e+07	3.25e-38
PGL-1	Sphericity	both	EP1	3890636	1.86e-26
PGL-1	Sphericity	both	EP2	4145683	1.33e-14
PGL-1	Sphericity	both	MP	17007968	2.96e-15
PGL-1	Sphericity	both	MP1	4.22452e+06	4.11e-11
PGL-1	Sphericity	both	MP2	4.27086e+06	2.57e-06
PGL-1	Sphericity	both	LP	1.60543e+07	1.99e-30
PGL-1	Sphericity	both	LP1	4585976	1.74e-10
PGL-1	Sphericity	both	LP2	3402037	6.52e-26
ZNFX-1	Volume	both	PM	2.1224e+07	8e-05
ZNFX-1	Volume	both	PM1	5.78735e+06	0.241
ZNFX-1	Volume	both	PM2	4614121	3.53e-06
ZNFX-1	Volume	both	TZ	17274016	8.44e-24
ZNFX-1	Volume	both	TZ1	4283734	1.81e-13
ZNFX-1	Volume	both	TZ2	4195302	5.23e-16
ZNFX-1	Volume	both	EP	13226282	4.67e-19
ZNFX-1	Volume	both	EP1	3.10055e+06	6.23e-15
ZNFX-1	Volume	both	EP2	3.50477e+06	3.29e-07
ZNFX-1	Volume	both	MP	1.50291e+07	7.49e-08
ZNFX-1	Volume	both	MP1	4.00597e+06	0.00015
ZNFX-1	Volume	both	MP2	3.50981e+06	5.6e-05
ZNFX-1	Volume	both	LP	1.24192e+07	0.039
ZNFX-1	Volume	both	LP1	3.29197e+06	0.00812
ZNFX-1	Volume	both	LP2	2798478	0.12
ZNFX-1	Sphericity	both	PM	2.10074e+07	9.94e-07
ZNFX-1	Sphericity	both	PM1	5.38511e+06	9.87e-09
ZNFX-1	Sphericity	both	PM2	4.86488e+06	0.15
ZNFX-1	Sphericity	both	TZ	17675361	5.74e-16
ZNFX-1	Sphericity	both	TZ1	4429654	9.56e-08
ZNFX-1	Sphericity	both	TZ2	4380308	1.5e-08
ZNFX-1	Sphericity	both	EP	13556417	2.24e-12
ZNFX-1	Sphericity	both	EP1	330265	9.43e-06
ZNFX-1	Sphericity	both	EP2	3.46868e+06	1.44e-08
ZNFX-1	Sphericity	both	MP	15255063	2.89e-05
ZNFX-1	Sphericity	both	MP1	3.94525e+06	3.2e-06
ZNFX-1	Sphericity	both	MP2	3679938	0.13
ZNFX-1	Sphericity	both	LP	9863132	4.75e-79
ZNFX-1	Sphericity	both	LP1	2898654	8.97e-21
ZNFX-1	Sphericity	both	LP2	1.99075e+06	9.73e-72
WAGO-4	Volume	both	PM	2.51138e+07	0.183
WAGO-4	Volume	both	PM1	6.78631e+06	0.173
WAGO-4	Volume	both	PM2	5.63453e+06	0.459
WAGO-4	Volume	both	TZ	37561721	2.3e-06
WAGO-4	Volume	both	TZ1	9713201	0.421
WAGO-4	Volume	both	TZ2	8963478	8.54e-13
WAGO-4	Volume	both	EP	10340320	0.455
WAGO-4	Volume	both	EP1	2665440	0.277
WAGO-4	Volume	both	EP2	2.46579e+06	0.332
WAGO-4	Volume	both	MP	9.3499e+06	0.0471
WAGO-4	Volume	both	MP1	2.38547e+06	0.309
WAGO-4	Volume	both	MP2	2.22765e+06	0.00064
WAGO-4	Volume	both	LP	9.82676e+06	5.19e-10
WAGO-4	Volume	both	LP1	2228935	7.7e-07
WAGO-4	Volume	both	LP2	2.64464e+06	5.91e-05
WAGO-4	Sphericity	both	PM	19959585	1.14e-105
WAGO-4	Sphericity	both	PM1	5.2489e+06	9.56e-70
WAGO-4	Sphericity	both	PM2	4.58441e+06	2.9e-39
WAGO-4	Sphericity	both	TZ	32963112	4.88e-72
WAGO-4	Sphericity	both	TZ1	7795143	5.31e-58
WAGO-4	Sphericity	both	TZ2	8.69473e+06	1.15e-20
WAGO-4	Sphericity	both	EP	7970307	2.78e-75
WAGO-4	Sphericity	both	EP1	2.08961e+06	2.82e-37
WAGO-4	Sphericity	both	EP2	1.90063e+06	1.11e-39
WAGO-4	Sphericity	both	MP	8118201	5.16e-31
WAGO-4	Sphericity	both	MP1	2.00242e+06	2.73e-20
WAGO-4	Sphericity	both	MP2	2056184	6.1e-13
WAGO-4	Sphericity	both	LP	88169626	1.79e-43
WAGO-4	Sphericity	both	LP1	2.11719e+06	1.2e-13
WAGO-4	Sphericity	both	LP2	2.24633e+06	3.17e-34

### Sheet: Table S4
Table S4: Average proportion of foci-foci overlap throughout meiotic progression
Protein of Intrest	Metric	Sex	Stage	Mean	SEM	Stdev	Herm Overlap- Male Overlap	Change in Overlap	Percent Change
PGL-1	ZNFX-1 Overlap	herm	PM	49.3	0.5	50	-1.5
PGL-1	ZNFX-1 Overlap	herm	PM1	49.1	0.8	50	-2.7
PGL-1	ZNFX-1 Overlap	herm	PM2	49.5	0.8	50	0.1
PGL-1	ZNFX-1 Overlap	herm	TZ	54.6	0.5	49.8	1	5.3	0.107505
PGL-1	ZNFX-1 Overlap	herm	TZ1	51.5	0.7	50	-0.8
PGL-1	ZNFX-1 Overlap	herm	TZ2	57.5	0.7	49.4	2.2
PGL-1	ZNFX-1 Overlap	herm	EP	63	0.5	48.3	8.6
PGL-1	ZNFX-1 Overlap	herm	EP1	60.5	0.7	48.9	6.3	5.9	0.108059
PGL-1	ZNFX-1 Overlap	herm	EP2	65.4	0.7	47.6	10.8	4.9	0.0809917
PGL-1	ZNFX-1 Overlap	herm	MP	68.1	0.5	46.6	12.5
PGL-1	ZNFX-1 Overlap	herm	MP1	67.6	0.7	46.8	9.9	2.2	0.0336391
PGL-1	ZNFX-1 Overlap	herm	MP2	68.6	0.7	46.4	15.3	1	0.0147929
PGL-1	ZNFX-1 Overlap	herm	LP	71.9	0.5	45	22.1
PGL-1	ZNFX-1 Overlap	herm	LP1	71.7	0.7	45.1	22.7	3.1	0.0451895
PGL-1	ZNFX-1 Overlap	herm	LP2	72.1	0.8	44.9	21.5	0.4	0.0055788
PGL-1	ZNFX-1 Overlap	male	PM	50.8	0.6	50
PGL-1	ZNFX-1 Overlap	male	PM1	51.8	0.7	50
PGL-1	ZNFX-1 Overlap	male	PM2	49.4	0.9	50
PGL-1	ZNFX-1 Overlap	male	TZ	53.6	0.6	49.9		2.8	0.0551181
PGL-1	ZNFX-1 Overlap	male	TZ1	52.3	0.9	50
PGL-1	ZNFX-1 Overlap	male	TZ2	55.3	1	49.7
PGL-1	ZNFX-1 Overlap	male	EP	54.4	0.8	49.8
PGL-1	ZNFX-1 Overlap	male	EP1	54.2	1.1	49.8		0.6	0.011194
PGL-1	ZNFX-1 Overlap	male	EP2	54.6	1.1	49.8		0.4	0.00738007
PGL-1	ZNFX-1 Overlap	male	MP	55.6	0.8	49.7
PGL-1	ZNFX-1 Overlap	male	MP1	57.7	1.1	49.4		3.1	0.0567766
PGL-1	ZNFX-1 Overlap	male	MP2	53.3	1.1	49.9		-4.4	-0.0762565
PGL-1	ZNFX-1 Overlap	male	LP	49.8	0.7	50
PGL-1	ZNFX-1 Overlap	male	LP1	49	1	50		-4.3	-0.0806754
PGL-1	ZNFX-1 Overlap	male	LP2	50.6	1	50		1.6	0.0326531
ZNFX-1	PGL-1 Overlap	herm	PM	63.3	0.5	48.2	-2.4
ZNFX-1	PGL-1 Overlap	herm	PM1	69.2	0.8	46.2	0.8
ZNFX-1	PGL-1 Overlap	herm	PM2	58.6	0.8	49.3	-3
ZNFX-1	PGL-1 Overlap	herm	TZ	68.1	0.5	46.6	0.7	4.8	0.0758294
ZNFX-1	PGL-1 Overlap	herm	TZ1	68.4	0.8	46.5	-0.3
ZNFX-1	PGL-1 Overlap	herm	TZ2	67.8	0.7	46.7	2
ZNFX-1	PGL-1 Overlap	herm	EP	68.6	0.5	46.4	0.9
ZNFX-1	PGL-1 Overlap	herm	EP1	68.2	0.7	46.6	0.2	0.1	0.00146843
ZNFX-1	PGL-1 Overlap	herm	EP2	68.9	0.7	46.3	1.6	0.7	0.0102639
ZNFX-1	PGL-1 Overlap	herm	MP	69	0.5	46.2	2.2
ZNFX-1	PGL-1 Overlap	herm	MP1	67.1	0.7	47	0.2	-1.8	-0.0261248
ZNFX-1	PGL-1 Overlap	herm	MP2	71.1	0.7	45.4	4.4	4	0.0596125
ZNFX-1	PGL-1 Overlap	herm	LP	69.1	0.5	46.2	-5.1
ZNFX-1	PGL-1 Overlap	herm	LP1	67.9	0.7	46.7	-7.3	-3.2	-0.045007
ZNFX-1	PGL-1 Overlap	herm	LP2	70.8	0.8	45.5	-2.5	2.9	0.0427099
ZNFX-1	PGL-1 Overlap	male	PM	65.7	0.6	47.5
ZNFX-1	PGL-1 Overlap	male	PM1	68.4	0.7	46.5
ZNFX-1	PGL-1 Overlap	male	PM2	61.6	1	48.6
ZNFX-1	PGL-1 Overlap	male	TZ	67.4	0.7	46.9		1.7	0.0258752
ZNFX-1	PGL-1 Overlap	male	TZ1	68.7	0.9	46.4
ZNFX-1	PGL-1 Overlap	male	TZ2	65.8	1	47.4
ZNFX-1	PGL-1 Overlap	male	EP	67.7	0.8	46.8
ZNFX-1	PGL-1 Overlap	male	EP1	68	1.1	46.7		0.6	0.00890208
ZNFX-1	PGL-1 Overlap	male	EP2	67.3	1.1	46.9		-0.7	-0.0102941
ZNFX-1	PGL-1 Overlap	male	MP	66.8	0.8	47.1
ZNFX-1	PGL-1 Overlap	male	MP1	66.9	1.1	47.1		-0.4	-0.00594354
ZNFX-1	PGL-1 Overlap	male	MP2	66.7	1.2	47.2		-0.2	-0.00298954
ZNFX-1	PGL-1 Overlap	male	LP	74.2	0.7	43.8
ZNFX-1	PGL-1 Overlap	male	LP1	75.2	1	43.2		8.5	0.127436
ZNFX-1	PGL-1 Overlap	male	LP2	73.3	1	44.3		-1.9	-0.025266
WAGO-4	ZNFX-1 Overlap	herm	PM	63.3	0.5	48.2	6.1
WAGO-4	ZNFX-1 Overlap	herm	PM1	63.5	0.8	48.1	7.8
WAGO-4	ZNFX-1 Overlap	herm	PM2	63.2	0.7	48.2	3.8
WAGO-4	ZNFX-1 Overlap	herm	TZ	66.9	0.4	47.1	4.8	3.6	0.056872
WAGO-4	ZNFX-1 Overlap	herm	TZ1	65.6	0.6	47.5	4.3
WAGO-4	ZNFX-1 Overlap	herm	TZ2	68.2	0.6	46.6	5.3
WAGO-4	ZNFX-1 Overlap	herm	EP	70.8	0.6	45.5	6.9
WAGO-4	ZNFX-1 Overlap	herm	EP1	68.9	0.8	46.3	4.2	2	0.0298954
WAGO-4	ZNFX-1 Overlap	herm	EP2	72.8	0.8	44.5	9.7	3.9	0.0566038
WAGO-4	ZNFX-1 Overlap	herm	MP	68.7	0.5	46.4	0.8
WAGO-4	ZNFX-1 Overlap	herm	MP1	68.3	0.8	46.5	3.8	-4.5	-0.0618132
WAGO-4	ZNFX-1 Overlap	herm	MP2	69.1	0.8	46.2	-2.1	0.8	0.011713
WAGO-4	ZNFX-1 Overlap	herm	LP	67.8	0.6	46.7	-1.1
WAGO-4	ZNFX-1 Overlap	herm	LP1	67	0.8	47	-2.8	-2.1	-0.0303907
WAGO-4	ZNFX-1 Overlap	herm	LP2	68.7	0.8	46.4	0.4	1.7	0.0253731
WAGO-4	ZNFX-1 Overlap	male	PM	57.2	0.6	49.5
WAGO-4	ZNFX-1 Overlap	male	PM1	55.7	0.8	49.7
WAGO-4	ZNFX-1 Overlap	male	PM2	59.4	1	49.1
WAGO-4	ZNFX-1 Overlap	male	TZ	62.1	0.6	48.5		4.9	0.0856643
WAGO-4	ZNFX-1 Overlap	male	TZ1	61.3	0.8	48.7
WAGO-4	ZNFX-1 Overlap	male	TZ2	62.9	0.8	48.3
WAGO-4	ZNFX-1 Overlap	male	EP	63.9	0.9	48
WAGO-4	ZNFX-1 Overlap	male	EP1	64.7	1.2	47.8		2.6	0.041868
WAGO-4	ZNFX-1 Overlap	male	EP2	63.1	1.2	48.3		-1.6	-0.0247295
WAGO-4	ZNFX-1 Overlap	male	MP	67.9	0.9	46.7
WAGO-4	ZNFX-1 Overlap	male	MP1	64.5	1.3	47.9		1.4	0.022187
WAGO-4	ZNFX-1 Overlap	male	MP2	71.2	1.3	45.2		6.7	0.103876
WAGO-4	ZNFX-1 Overlap	male	LP	68.9	0.8	46.3
WAGO-4	ZNFX-1 Overlap	male	LP1	69.8	0.12	45.9		-1.4	-0.0196629
WAGO-4	ZNFX-1 Overlap	male	LP2	68.3	0.11	46.5		-1.5	-0.02149
WAGO-4	PGL-1 Overlap	herm	PM	69.9	0.5	45.9	1.5
WAGO-4	PGL-1 Overlap	herm	PM1	70.5	0.7	45.6	0.1
WAGO-4	PGL-1 Overlap	herm	PM2	69.3	0.7	46.1	3.8
WAGO-4	PGL-1 Overlap	herm	TZ	66.1	0.4	47.4	6.6	-3.8	-0.0543634
WAGO-4	PGL-1 Overlap	herm	TZ1	63	0.6	48.3	1.8
WAGO-4	PGL-1 Overlap	herm	TZ2	69	0.6	46.2	11.2
WAGO-4	PGL-1 Overlap	herm	EP	69.7	0.6	46	15
WAGO-4	PGL-1 Overlap	herm	EP1	71.4	0.8	45.2	20.2	5.3	0.0801815
WAGO-4	PGL-1 Overlap	herm	EP2	67.9	0.8	46.7	9.6	-3.5	-0.0490196
WAGO-4	PGL-1 Overlap	herm	MP	68.3	0.6	46.5	5.9
WAGO-4	PGL-1 Overlap	herm	MP1	69.3	0.8	46.1	9.3	1.4	0.0206186
WAGO-4	PGL-1 Overlap	herm	MP2	67.4	0.8	46.9	2.6	-1.9	-0.027417
WAGO-4	PGL-1 Overlap	herm	LP	62.1	0.6	48.5	3.5
WAGO-4	PGL-1 Overlap	herm	LP1	63.9	0.8	48	0.1	-3.5	-0.0519288
WAGO-4	PGL-1 Overlap	herm	LP2	60.1	0.9	49	5.5	-3.8	-0.0594679
WAGO-4	PGL-1 Overlap	male	PM	68.4	0.6	46.5
WAGO-4	PGL-1 Overlap	male	PM1	70.4	0.8	45.6
WAGO-4	PGL-1 Overlap	male	PM2	65.5	0.9	47.6
WAGO-4	PGL-1 Overlap	male	TZ	59.5	0.6	49.1		-8.9	-0.130117
WAGO-4	PGL-1 Overlap	male	TZ1	61.2	0.8	48.7
WAGO-4	PGL-1 Overlap	male	TZ2	57.8	0.8	49.4
WAGO-4	PGL-1 Overlap	male	EP	54.7	0.9	49.8
WAGO-4	PGL-1 Overlap	male	EP1	51.2	1.3	50		-8.3	-0.139496
WAGO-4	PGL-1 Overlap	male	EP2	58.3	1.3	49.3		7.1	0.138672
WAGO-4	PGL-1 Overlap	male	MP	62.4	0.9	48.5
WAGO-4	PGL-1 Overlap	male	MP1	60	1.3	49		1.7	0.0291595
WAGO-4	PGL-1 Overlap	male	MP2	64.8	1.3	47.8		4.8	0.08
WAGO-4	PGL-1 Overlap	male	LP	58.6	0.9	49.3
WAGO-4	PGL-1 Overlap	male	LP1	63.8	1.3	48.1		-1	-0.0154321
WAGO-4	PGL-1 Overlap	male	LP2	54.6	1.1	49.8		-9.2	-0.144201

### Sheet: Table S5
Table S5: Statstics of proportion of overlaping focibetween the sexes
Protein of Intrest	Overlap Protein	Sex	Stage	Chi-square Stat	P-value
PGL-1	ZNFX-1	both	pm	3.89	0.0487
PGL-1	ZNFX-1	both	pm1	6.29	0.0121
PGL-1	ZNFX-1	both	pm2	0.001	0.973
PGL-1	ZNFX-1	both	tz	1.28	0.257
PGL-1	ZNFX-1	both	tz1	0.547	0.459
PGL-1	ZNFX-1	both	tz2	3.27	0.071
PGL-1	ZNFX-1	both	ep	88.04	6.41e-21
PGL-1	ZNFX-1	both	ep1	23.33	1.37e-06
PGL-1	ZNFX-1	both	ep2	70.12	5.58e-17
PGL-1	ZNFX-1	both	mp	192.01	1.16e-43
PGL-1	ZNFX-1	both	mp1	61.34	4.79e-15
PGL-1	ZNFX-1	both	mp2	139.21	3.96e-32
PGL-1	ZNFX-1	both	lp	617.85	2.19e-136
PGL-1	ZNFX-1	both	lp1	340.14	5.94e-76
PGL-1	ZNFX-1	both	lp2	279.53	9.51e-63
ZNFX-1	PGL-1	both	pm	7.93	0.0049
ZNFX-1	PGL-1	both	pm1	0.512	0.474
ZNFX-1	PGL-1	both	pm2	5.72	0.0167
ZNFX-1	PGL-1	both	tz	0.694	0.405
ZNFX-1	PGL-1	both	tz1	0.05	0.823
ZNFX-1	PGL-1	both	tz2	2.68	0.101
ZNFX-1	PGL-1	both	ep	0.911	0.34
ZNFX-1	PGL-1	both	ep1	0.023	0.88
ZNFX-1	PGL-1	both	ep2	1.33	0.248
ZNFX-1	PGL-1	both	mp	5.8	0.016
ZNFX-1	PGL-1	both	mp1	0.008	0.93
ZNFX-1	PGL-1	both	mp2	10.88	0.00097
ZNFX-1	PGL-1	both	lp	29.28	6.26e-08
ZNFX-1	PGL-1	both	lp1	30.18	3.94e-08
ZNFX-1	PGL-1	both	lp2	3.39	0.066
WAGO-4	PGL-1	both	pm	3.51	0.0609
WAGO-4	PGL-1	both	pm1	1.21e-05	0.997
WAGO-4	PGL-1	both	pm2	10.72	0.00106
WAGO-4	PGL-1	both	tz	79.52	4.76e-19
WAGO-4	PGL-1	both	tz1	2.91	0.088
WAGO-4	PGL-1	both	tz2	118.49	1.35e-27
WAGO-4	PGL-1	both	ep	207.86	4.02e-47
WAGO-4	PGL-1	both	ep1	191.56	1.45e-43
WAGO-4	PGL-1	both	ep2	41.81	1e-10
WAGO-4	PGL-1	both	mp	31.12	2.42e-08
WAGO-4	PGL-1	both	mp1	38.28	6.12e-10
WAGO-4	PGL-1	both	mp2	2.69	0.101
WAGO-4	PGL-1	both	lp	11.29	0.00078
WAGO-4	PGL-1	both	lp1	0.002	0.964
WAGO-4	PGL-1	both	lp2	14.09	0.000174
WAGO-4	ZNFX-1	both	pm	54.59	1.49e-13
WAGO-4	ZNFX-1	both	pm1	46.46	9.37e-12
WAGO-4	ZNFX-1	both	pm2	9.72	0.0018
WAGO-4	ZNFX-1	both	tz	43.03	5.403e-11
WAGO-4	ZNFX-1	both	tz1	16.42	5.09e-05
WAGO-4	ZNFX-1	both	tz2	26.44	2.72e-07
WAGO-4	ZNFX-1	both	ep	45.58	1.47e-11
WAGO-4	ZNFX-1	both	ep1	8.31	0.0039
WAGO-4	ZNFX-1	both	ep2	45.45	1.57e-11
WAGO-4	ZNFX-1	both	mp	0.537	0.4635
WAGO-4	ZNFX-1	both	mp1	6.36	0.0116
WAGO-4	ZNFX-1	both	mp2	2.54	0.111
WAGO-4	ZNFX-1	both	lp	1.304	0.253
WAGO-4	ZNFX-1	both	lp1	3.596	0.0579
WAGO-4	ZNFX-1	both	lp2	0.077	0.781

### Sheet: Table S6
Table S5: Average foci overlap volumes across the germline
Protein of Intrest	Metric	Sex	Stage	Mean	SEM	Stdev	Herm Overlap- Male Overlap	Change in Overlap	Percent Change
ZNFX-1	PGL-1 Volume Overlap	herm	PM	53.1	0.4	26.3	2.9
ZNFX-1	PGL-1 Volume Overlap	herm	TZ	53.3	0.4	25.6	1.8	0.2	0.00376648
ZNFX-1	PGL-1 Volume Overlap	herm	EP	47.9	0.3	25.7	-3.1	-5.4	-0.101313
ZNFX-1	PGL-1 Volume Overlap	herm	EP1	50.4	0.5	25.9	-2.5	2.5	0.0521921
ZNFX-1	PGL-1 Volume Overlap	herm	EP2	45.7	0.5	25.3	-3.3	-4.7	-0.093254
ZNFX-1	PGL-1 Volume Overlap	herm	MP	43.8	0.3	24.3	-5.7	-1.9	-0.0415755
ZNFX-1	PGL-1 Volume Overlap	herm	MP1	44.3	0.5	25	-4.7	0.5	0.0114155
ZNFX-1	PGL-1 Volume Overlap	herm	MP2	43.4	0.4	23.6	-6.8	-0.9	-0.020316
ZNFX-1	PGL-1 Volume Overlap	herm	LP	39.6	0.3	23	-9	-3.8	-0.0875576
ZNFX-1	PGL-1 Volume Overlap	herm	LP1	39.6	0.4	23	-12.4	0	0
ZNFX-1	PGL-1 Volume Overlap	herm	LP2	39.6	0.5	23	-5.9	0	0
ZNFX-1	PGL-1 Volume Overlap	male	PM	50.2	0.4	24.6
ZNFX-1	PGL-1 Volume Overlap	male	TZ	51.5	0.4	25.5		1.3	0.0258964
ZNFX-1	PGL-1 Volume Overlap	male	EP	51	0.5	24.3		-0.5	-0.00970874
ZNFX-1	PGL-1 Volume Overlap	male	EP1	52.9	0.7	24.7		1.9	0.0372549
ZNFX-1	PGL-1 Volume Overlap	male	EP2	49	0.7	23.7		-3.9	-0.073724
ZNFX-1	PGL-1 Volume Overlap	male	MP	49.5	0.5	23.5		0.5	0.0102041
ZNFX-1	PGL-1 Volume Overlap	male	MP1	49	0.6	22.7		-0.5	-0.010101
ZNFX-1	PGL-1 Volume Overlap	male	MP2	50.2	0.7	24.4		1.2	0.0244898
ZNFX-1	PGL-1 Volume Overlap	male	LP	48.6	0.5	25.7		-1.6	-0.0318725
ZNFX-1	PGL-1 Volume Overlap	male	LP1	52	0.7	25.7		3.4	0.0699588
ZNFX-1	PGL-1 Volume Overlap	male	LP2	45.5	0.7	25.3		-6.5	-0.125
PGL-1	ZNFX-1 Volume Overlap	herm	PM	38.4	0.4	22.7	-2.6
PGL-1	ZNFX-1 Volume Overlap	herm	TZ	38.2	0.3	22.3	-6.2	-0.2	-0.00520833
PGL-1	ZNFX-1 Volume Overlap	herm	EP	39.4	0.3	24.1	-7.1	1.2	0.0314136
PGL-1	ZNFX-1 Volume Overlap	herm	EP1	38.8	0.4	23.1	-5.6	-0.6	-0.0152284
PGL-1	ZNFX-1 Volume Overlap	herm	EP2	39.9	0.5	24.9	-8.8	1.1	0.0283505
PGL-1	ZNFX-1 Volume Overlap	herm	MP	41.7	0.3	25.5	-6.4	1.8	0.0451128
PGL-1	ZNFX-1 Volume Overlap	herm	MP1	40.3	0.5	25.5	-8.6	-1.4	-0.0335731
PGL-1	ZNFX-1 Volume Overlap	herm	MP2	43	0.5	25.5	-4.2	2.7	0.0669975
PGL-1	ZNFX-1 Volume Overlap	herm	LP	47.3	0.4	28.1	2.3	4.3	0.1
PGL-1	ZNFX-1 Volume Overlap	herm	LP1	47.5	0.5	27.5	3.6	0.2	0.00422833
PGL-1	ZNFX-1 Volume Overlap	herm	LP2	47.1	0.6	28.9	1	-0.4	-0.00842105
PGL-1	ZNFX-1 Volume Overlap	male	PM	41	0.4	23.5
PGL-1	ZNFX-1 Volume Overlap	male	TZ	44.4	0.4	24.9		3.4	0.0829268
PGL-1	ZNFX-1 Volume Overlap	male	EP	46.5	0.5	24.9		2.1	0.0472973
PGL-1	ZNFX-1 Volume Overlap	male	EP1	44.4	0.7	23.4		-2.1	-0.0451613
PGL-1	ZNFX-1 Volume Overlap	male	EP2	48.7	0.8	26.1		4.3	0.0968468
PGL-1	ZNFX-1 Volume Overlap	male	MP	48.1	0.5	25.5		-0.6	-0.0123203
PGL-1	ZNFX-1 Volume Overlap	male	MP1	48.9	0.7	23.9		0.8	0.016632
PGL-1	ZNFX-1 Volume Overlap	male	MP2	47.2	0.8	25		-1.7	-0.0347648
PGL-1	ZNFX-1 Volume Overlap	male	LP	45	0.5	27.3		-2.2	-0.0466102
PGL-1	ZNFX-1 Volume Overlap	male	LP1	43.9	0.7	26.8		-1.1	-0.0244444
PGL-1	ZNFX-1 Volume Overlap	male	LP2	46.1	0.8	27.7		2.2	0.0501139
WAGO-4	PGL-1 Volume Overlap	herm	PM	54.6	0.3	25.6	5.5
WAGO-4	PGL-1 Volume Overlap	herm	TZ	55.7	0.3	27.1	4.8	1.1	0.0201465
WAGO-4	PGL-1 Volume Overlap	herm	EP	48	0.4	25.7	2.1	-7.7	-0.138241
WAGO-4	PGL-1 Volume Overlap	herm	EP1	50	0.5	25.9	7.5	2	0.0416667
WAGO-4	PGL-1 Volume Overlap	herm	EP2	45.7	0.5	25.4	-3.3	-4.3	-0.086
WAGO-4	PGL-1 Volume Overlap	herm	MP	44.7	0.4	26.1	-1.2	-1	-0.0218818
WAGO-4	PGL-1 Volume Overlap	herm	MP1	46.3	0.5	25.8	-0.1	1.6	0.0357942
WAGO-4	PGL-1 Volume Overlap	herm	MP2	43.2	0.5	26.2	-2.3	-3.1	-0.0669546
WAGO-4	PGL-1 Volume Overlap	herm	LP	39.3	0.4	26	-4.5	-3.9	-0.0902778
WAGO-4	PGL-1 Volume Overlap	herm	LP1	39.8	0.6	26.2	-6.7	0.5	0.0127226
WAGO-4	PGL-1 Volume Overlap	herm	LP2	38.6	0.6	25.7	-2.8	-1.2	-0.0301508
WAGO-4	PGL-1 Volume Overlap	male	PM	49.1	0.4	28.5
WAGO-4	PGL-1 Volume Overlap	male	TZ	50.9	0.5	29.9		1.8	0.0366599
WAGO-4	PGL-1 Volume Overlap	male	EP	45.9	0.7	30.3		-5	-0.0982318
WAGO-4	PGL-1 Volume Overlap	male	EP1	42.5	1.1	30.4		-3.4	-0.0740741
WAGO-4	PGL-1 Volume Overlap	male	EP2	49	1	29.9		6.5	0.152941
WAGO-4	PGL-1 Volume Overlap	male	MP	45.9	0.7	27.7		-3.1	-0.0632653
WAGO-4	PGL-1 Volume Overlap	male	MP1	46.4	1	27.9		0.5	0.0108932
WAGO-4	PGL-1 Volume Overlap	male	MP2	45.5	0.9	27.5		-0.9	-0.0193966
WAGO-4	PGL-1 Volume Overlap	male	LP	43.8	0.6	28.2		-1.7	-0.0373626
WAGO-4	PGL-1 Volume Overlap	male	LP1	46.5	1	28.8		2.7	0.0616438
WAGO-4	PGL-1 Volume Overlap	male	LP2	41.4	0.9	27.5		-5.1	-0.109677
WAGO-4	ZNFX-1 Volume Overlap	herm	PM	55.7	0.3	23.8	-6.4
WAGO-4	ZNFX-1 Volume Overlap	herm	TZ	57.3	0.3	25.2	-0.7	1.6	0.0287253
WAGO-4	ZNFX-1 Volume Overlap	herm	EP	55.4	0.3	23.7	-1.4	-1.9	-0.0331588
WAGO-4	ZNFX-1 Volume Overlap	herm	EP1	54.1	0.5	23.6	-2.9	-1.3	-0.0234657
WAGO-4	ZNFX-1 Volume Overlap	herm	EP2	56.7	0.5	23.8	0.2	2.6	0.0480591
WAGO-4	ZNFX-1 Volume Overlap	herm	MP	54.6	0.3	22.7	-3.7	-2.1	-0.037037
WAGO-4	ZNFX-1 Volume Overlap	herm	MP1	54.1	0.5	23.6	-4	-0.5	-0.00915751
WAGO-4	ZNFX-1 Volume Overlap	herm	MP2	55	0.4	21.9	-3.5	0.9	0.0166359
WAGO-4	ZNFX-1 Volume Overlap	herm	LP	51.8	0.4	23.9	-8.3	-3.2	-0.0581818
WAGO-4	ZNFX-1 Volume Overlap	herm	LP1	50.8	0.5	23.3	-7.2	-1	-0.019305
WAGO-4	ZNFX-1 Volume Overlap	herm	LP2	52.8	0.5	24.6	-8.9	2	0.0393701
WAGO-4	ZNFX-1 Volume Overlap	male	PM	62.1	0.5	27.7
WAGO-4	ZNFX-1 Volume Overlap	male	TZ	58	0.4	25.1		-4.1	-0.0660225
WAGO-4	ZNFX-1 Volume Overlap	male	EP	56.8	0.6	25.4		-1.2	-0.0206897
WAGO-4	ZNFX-1 Volume Overlap	male	EP1	57	0.8	24.6		0.2	0.00352113
WAGO-4	ZNFX-1 Volume Overlap	male	EP2	56.5	0.8	26.2		-0.5	-0.00877193
WAGO-4	ZNFX-1 Volume Overlap	male	MP	58.3	0.6	25.3		1.8	0.0318584
WAGO-4	ZNFX-1 Volume Overlap	male	MP1	58.1	0.9	26.5		-0.2	-0.00343053
WAGO-4	ZNFX-1 Volume Overlap	male	MP2	58.5	0.8	24		0.4	0.00688468
WAGO-4	ZNFX-1 Volume Overlap	male	LP	60.1	0.5	25.5		1.6	0.0273504
WAGO-4	ZNFX-1 Volume Overlap	male	LP1	58	0.8	25.5		-2.1	-0.0349418
WAGO-4	ZNFX-1 Volume Overlap	male	LP2	61.7	0.7	25.3		3.7	0.0637931

### Sheet: Table S7
Table S7: Statistics of foci overlap volumes between the sexes
Protein of Intrest	Metric	Sex	Stage	Mann Whitney Stat	P Value
ZNFX-1	PGL-1 Volume Overlap	both	PM	8.55239e+06	2.41e-08
ZNFX-1	PGL-1 Volume Overlap	both	TZ	8460179	0.000273
ZNFX-1	PGL-1 Volume Overlap	both	EP	6377891	7.79e-07
ZNFX-1	PGL-1 Volume Overlap	both	EP1	1547732	0.0314
ZNFX-1	PGL-1 Volume Overlap	both	EP2	1632773	4.88e-05
ZNFX-1	PGL-1 Volume Overlap	both	MP	6345528	7.85e-24
ZNFX-1	PGL-1 Volume Overlap	both	MP1	1.69016e+07	2.23e-09
ZNFX-1	PGL-1 Volume Overlap	both	MP2	1.47864e+06	4.35e-17
ZNFX-1	PGL-1 Volume Overlap	both	LP	5.1228e+06	4.61e-53
ZNFX-1	PGL-1 Volume Overlap	both	LP1	1242577	3.46e-50
ZNFX-1	PGL-1 Volume Overlap	both	LP2	1271536	6.83e-13
PGL-1	ZNFX-1 Volume Overlap	both	PM	8000388	3.79e-07
PGL-1	ZNFX-1 Volume Overlap	both	TZ	7.03131e+06	3.68e-25
PGL-1	ZNFX-1 Volume Overlap	both	EP	5318772	6.73e-32
PGL-1	ZNFX-1 Volume Overlap	both	EP1	1305039	2.11e-12
PGL-1	ZNFX-1 Volume Overlap	both	EP2	1.34749e+06	2.16e-22
PGL-1	ZNFX-1 Volume Overlap	both	MP	6016853	5.26e-25
PGL-1	ZNFX-1 Volume Overlap	both	MP1	1478494	4.24e-23
PGL-1	ZNFX-1 Volume Overlap	both	MP2	1.51833e+06	1.24e-06
PGL-1	ZNFX-1 Volume Overlap	both	LP	6230765	0.00041
PGL-1	ZNFX-1 Volume Overlap	both	LP1	1.63979e+06	5.13e-05
PGL-1	ZNFX-1 Volume Overlap	both	LP2	1.45277e+06	0.206
WAGO-4	PGL-1 Volume Overlap	both	PM	1.06834e+07	6.89e-24
WAGO-4	PGL-1 Volume Overlap	both	TZ	14009447	8.02e-16
WAGO-4	PGL-1 Volume Overlap	both	EP	3759827	0.0016
WAGO-4	PGL-1 Volume Overlap	both	EP1	825166	2.48e-12
WAGO-4	PGL-1 Volume Overlap	both	EP2	919087	0.0024
WAGO-4	PGL-1 Volume Overlap	both	MP	3978345	0.0758
WAGO-4	PGL-1 Volume Overlap	both	MP1	1.00016e+06	0.469
WAGO-4	PGL-1 Volume Overlap	both	MP2	986761	0.0213
WAGO-4	PGL-1 Volume Overlap	both	LP	3.52655e+06	1.46e-08
WAGO-4	PGL-1 Volume Overlap	both	LP1	864200	2.74e-09
WAGO-4	PGL-1 Volume Overlap	both	LP2	879554	0.0096
WAGO-4	ZNFX-1 Volume Overlap	both	PM	7688393	1.129e-38
WAGO-4	ZNFX-1 Volume Overlap	both	TZ	1.59564e+07	0.0412
WAGO-4	ZNFX-1 Volume Overlap	both	EP	4.47587e+06	0.0022
WAGO-4	ZNFX-1 Volume Overlap	both	EP1	1.1038e+06	0.00012
WAGO-4	ZNFX-1 Volume Overlap	both	EP2	1131230	0.347
WAGO-4	ZNFX-1 Volume Overlap	both	MP	4012143	1e-10
WAGO-4	ZNFX-1 Volume Overlap	both	MP1	994704	5.87e-07
WAGO-4	ZNFX-1 Volume Overlap	both	MP2	1064011	2.004e-05
WAGO-4	ZNFX-1 Volume Overlap	both	LP	3998864	2.4e-39
WAGO-4	ZNFX-1 Volume Overlap	both	LP1	951913	1.65e-14
WAGO-4	ZNFX-1 Volume Overlap	both	LP2	1051020	1.36e-24

### Sheet: Table S8
Table S8: Statstics of proportion of each proteins overlap within one sex
Protein of Intrest	Sex	Proteins Overlap	Stage	Chi Square	P Value
PGL-1	HERM	ZNFX-1	pm	300.54	2.51e-67
PGL-1	HERM	ZNFX-1	pm1	289.39	6.77e-65
PGL-1	HERM	ZNFX-1	pm2	67.52	2.09e-16
PGL-1	HERM	ZNFX-1	tz	324.75	1.34e-72
PGL-1	HERM	ZNFX-1	tz1	235.17	4.45e-53
PGL-1	HERM	ZNFX-1	tz2	100.9	9.69e-24
PGL-1	HERM	ZNFX-1	ep	60.7	6.66e-15
PGL-1	HERM	ZNFX-1	ep1	55.03	1.18e-13
PGL-1	HERM	ZNFX-1	ep2	12.46	0.00042
PGL-1	HERM	ZNFX-1	mp	1.77	0.183
PGL-1	HERM	ZNFX-1	mp1	0.316	0.574
PGL-1	HERM	ZNFX-1	mp2	6.59	0.0102
PGL-1	HERM	ZNFX-1	lp	12.38	0.000434
PGL-1	HERM	ZNFX-1	lp1	13.11	0.00029
PGL-1	HERM	ZNFX-1	lp2	1.25	0.263
PGL-1	MALE	ZNFX-1	pm	323.64	2.33e-72
PGL-1	MALE	ZNFX-1	pm1	246.6	1.43e-55
PGL-1	MALE	ZNFX-1	pm2	86.26	1.58e-20
PGL-1	MALE	ZNFX-1	tz	211.1	7.9e-48
PGL-1	MALE	ZNFX-1	tz1	164.75	1.04e-37
PGL-1	MALE	ZNFX-1	tz2	54.47	1.58e-13
PGL-1	MALE	ZNFX-1	ep	139.36	3.67e-32
PGL-1	MALE	ZNFX-1	ep1	75.82	3.11e-18
PGL-1	MALE	ZNFX-1	ep2	63.22	1.85e-15
PGL-1	MALE	ZNFX-1	mp	98.91	2.65e-23
PGL-1	MALE	ZNFX-1	mp1	35.13	3.1e-09
PGL-1	MALE	ZNFX-1	mp2	65.93	4.68e-16
PGL-1	MALE	ZNFX-1	lp	525.32	2.95e-116
PGL-1	MALE	ZNFX-1	lp1	292.13	1.71e-65
PGL-1	MALE	ZNFX-1	lp2	234.75	5.5e-53
WAGO-4	HERM	both	pm	6.62e-19	78.87
WAGO-4	HERM	both	pm1	8.7e-11	42.09
WAGO-4	HERM	both	pm2	1.25e-09	36.9
WAGO-4	HERM	both	tz	0.182	1.784
WAGO-4	HERM	both	tz1	0.0047	7.99
WAGO-4	HERM	both	tz2	0.346	0.887
WAGO-4	HERM	both	ep	0.194	1.69
WAGO-4	HERM	both	ep1	0.0213	5.3
WAGO-4	HERM	both	ep2	1.82e-05	18.36
WAGO-4	HERM	both	mp	0.639	0.22
WAGO-4	HERM	both	mp1	0.381	0.768
WAGO-4	HERM	both	mp2	0.124	2.363
WAGO-4	HERM	both	lp	2.1e-11	44.88
WAGO-4	HERM	both	lp1	0.0093	6.77
WAGO-4	HERM	both	lp2	3.25e-12	48.53
WAGO-4	MALE	both	pm	5.69e-37	161.37
WAGO-4	MALE	both	pm1	7.31e-38	165.45
WAGO-4	MALE	both	pm2	9.11e-06	19.69
WAGO-4	MALE	both	tz	0.0017	9.85
WAGO-4	MALE	both	tz1	0.902	0.015
WAGO-4	MALE	both	tz2	1.61e-05	18.601
WAGO-4	MALE	both	ep	2.88e-13	53.29
WAGO-4	MALE	both	ep1	4.47e-14	56.95
WAGO-4	MALE	both	ep2	0.0068	7.32
WAGO-4	MALE	both	mp	2.2e-05	18.01
WAGO-4	MALE	both	mp1	0.016	5.77
WAGO-4	MALE	both	mp2	0.003	13.058
WAGO-4	MALE	both	lp	2.33e-18	76.39
WAGO-4	MALE	both	lp1	0.00076	11.34
WAGO-4	MALE	both	lp2	9.1e-18	73.7

### Sheet: Table S9
Table S9: Statstics of proportion of WAGO-4 overlap with each granule protein within a single sex
Protein of Intrest	Metric	Sex	Stage	Mann Whitney Stat	P Value
WAGO-4	PGL-1/ZNFX-1 Volume Overlap	herm	PM	15026476	0.066
WAGO-4	PGL-1/ZNFX-1 Volume Overlap	herm	TZ	27664517	0.0014
WAGO-4	PGL-1/ZNFX-1 Volume Overlap	herm	EP1	2.72482e+06	2.54e-08
WAGO-4	PGL-1/ZNFX-1 Volume Overlap	herm	EP2	1960261	1.54e-49
WAGO-4	PGL-1/ZNFX-1 Volume Overlap	herm	MP1	2386424	5.34e-28
WAGO-4	PGL-1/ZNFX-1 Volume Overlap	herm	MP2	2225651	2.33e-63
WAGO-4	PGL-1/ZNFX-1 Volume Overlap	herm	LP1	1843883	3.89e-49
WAGO-4	PGL-1/ZNFX-1 Volume Overlap	herm	LP2	1605244	3.25e-59
WAGO-4	PGL-1/ZNFX-1 Volume Overlap	male	PM	5380979	1.47e-86
WAGO-4	PGL-1/ZNFX-1 Volume Overlap	male	TZ	7.62686e+06	3.68e-26
WAGO-4	PGL-1/ZNFX-1 Volume Overlap	male	EP1	279577	9.93e-27
WAGO-4	PGL-1/ZNFX-1 Volume Overlap	male	EP2	266704	4.76e-08
WAGO-4	PGL-1/ZNFX-1 Volume Overlap	male	MP1	276690	2.39e-18
WAGO-4	PGL-1/ZNFX-1 Volume Overlap	male	MP2	285242	2.44e-24
WAGO-4	PGL-1/ZNFX-1 Volume Overlap	male	LP1	353351	8.25e-24
WAGO-4	PGL-1/ZNFX-1 Volume Overlap	male	LP2	386162	2.15e-65
